# Comprehensive Multi-omics Mapping of Vesicle Cargo from Plasma or Novel Tissue Vesicles Reveals Pathological Changes in Cargo with Patient Age

**DOI:** 10.1101/2024.12.06.627231

**Authors:** George Ronan, Lauren Hawthorne, Jun Yang, Ruyu Zhou, Fang Liu, Pinar Zorlutuna

## Abstract

Aging is a major risk factor for cardiovascular disease, the leading cause of death worldwide, and numerous other diseases, but the mechanisms of these aging-related effects remain elusive. Recent evidence suggests that chronic changes in the microenvironment and local paracrine signaling are major drivers of these effects, but the precise effect of aging on these factors remains understudied. Here, for the first time, we directly compare extracellular vesicles obtained from young and aged patients to identify therapeutic or disease-associated agents, and directly compare vesicles isolated from heart tissue matrix (TEVs) or plasma (PEVs). While young TEVs and PEVs showed notable overlap of miRNA cargo, aged EVs differed substantially, indicating differential aging-related changes between TEVs and PEVs. TEVs overall were uniquely enriched in miRNAs which directly or indirectly demonstrate cardioprotective effects, with 45 potential therapeutic agents identified in our analysis. Both populations also showed increased predisposition to disease with aging, though through different mechanisms. Changes in PEV cargo were largely correlated with chronic systemic inflammation, while those in TEVs were more related to cardiac homeostasis and local inflammation. From this, 17 protein targets were identified which were unique to TEVs and highly correlated with aging and the onset of cardiovascular disease. Further analysis via machine learning techniques implicated several new miRNA and protein targets, independently suggesting several of the targets identified by non-machine learning analysis, which correlated with aging-related changes in TEVs. With further study, this biomarker set may serve as a powerful, potential indicator of cardiac health and age which can be measured from PEVs. Additionally, several proposed “young-enriched” therapeutic agents were validated and, when tested, could successfully prevent cell death and cardiac fibrosis in disease-like conditions.
