## Supplemental Table 3 for "Comprehensive Multi-omics Mapping of Vesicle Cargo from Plasma or Novel Tissue Vesicles Reveals Pathological Changes in Cargo with Patient Age"

miR	Young TEV	Aged TEV	Young PEV	Aged PEV
let-7a-5p	-0.733	-0.887	0.645	0.732
let-7b-5p	-0.788	-0.811	0.588	0.685
let-7c-5p	-0.577	-0.492	0.440	0.338
let-7d-5p	-0.685	-0.669	0.434	0.707
let-7e-5p	-0.109	-0.513	0.129	0.344
let-7f-5p	-0.815	-0.765	0.833	0.556
let-7g-5p	-0.714	-0.979	0.742	0.722
let-7i-5p	-0.806	-0.679	0.580	0.632
miR-1-3p	-0.311	-0.283	0.821	-0.192
miR-1-5p	0.137	-0.558	0.098	0.096
miR-100-5p	-0.387	-0.215	0.364	0.057
miR-101-3p	-0.026	0.610	-0.069	-0.554
miR-103a-3p	-0.142	0.595	-0.026	-0.362
miR-105-5p	0.583	-0.186	-0.293	-0.148
miR-106a-5p+hsa-miR-17-5p	-0.670	-0.791	0.827	0.403
miR-106b-5p	-0.393	-0.923	0.945	0.228
miR-107	0.608	0.183	-0.094	-0.588
miR-10a-5p	0.310	0.291	0.007	-0.430
miR-10b-5p	-0.038	-0.391	0.509	-0.098
miR-1178-3p	0.162	0.201	0.428	-0.611
miR-1180-3p	-0.501	-0.865	0.448	0.637
miR-1183	0.596	0.618	-0.500	-0.544
miR-1185-1-3p	0.124	-0.238	-0.081	0.107
miR-1185-2-3p	0.298	-1.218	0.629	0.254
miR-1185-5p	0.904	0.024	0.011	-0.748
miR-1193	-0.174	0.141	0.249	-0.284
miR-1197	0.271	-0.244	0.368	-0.291
miR-1200	0.159	0.536	-0.144	-0.444
miR-1202	0.243	0.662	0.058	-0.848
miR-1203	0.401	0.088	0.145	-0.675
miR-1204	0.137	-0.197	0.385	-0.172
miR-1205	0.483	0.748	-0.215	-0.813
miR-1206	0.517	1.070	-0.456	-0.878
miR-122-5p	-0.672	-0.645	0.449	0.515
miR-1224-3p	0.174	0.245	0.217	-0.530
miR-1224-5p	0.367	-0.271	-0.052	-0.086
miR-1226-3p	0.102	0.679	0.391	-1.005
miR-1228-3p	0.515	0.341	-0.519	-0.179
miR-1233-3p	0.479	0.223	-0.288	-0.330
miR-1234-3p	-0.097	0.251	0.002	-0.186
miR-1236-3p	-0.268	-0.069	-0.072	0.172
miR-124-3p	0.400	-0.170	0.449	-0.772
miR-1244	-0.631	-0.251	0.427	0.269
miR-1245a	0.265	-0.655	0.424	-0.033
miR-1245b-3p	0.517	0.245	-0.265	-0.549
miR-1245b-5p	-0.020	-0.566	0.500	0.037
miR-1246	-0.695	-0.327	0.628	0.178
miR-1247-5p	0.102	0.076	0.536	-0.558
miR-1248	0.100	0.673	0.146	-0.796
miR-1249-3p	0.721	0.478	-0.303	-0.735
miR-1249-5p	0.569	-0.150	0.456	-0.577
miR-1250-5p	-0.051	0.530	-0.222	-0.258
miR-1252-5p	0.739	-0.323	0.200	-0.576
miR-1253	-0.732	-0.522	0.615	0.393
miR-1254	0.183	-0.334	0.024	0.016
miR-1255a	0.181	-0.887	0.586	-0.058
miR-1255b-5p	-0.363	-0.854	0.700	0.281
miR-1257	-0.163	-0.428	0.451	-0.045
miR-1258	0.715	0.517	-0.590	-0.545
miR-125a-3p	0.686	0.665	-0.283	-0.862
miR-125a-5p	-0.115	-0.284	0.384	0.073
miR-125b-5p	-0.596	-0.390	0.567	0.152
miR-126-3p	-0.713	-0.992	0.700	0.736
miR-1260a	0.183	0.184	0.230	-0.581
miR-1260b	-0.215	-0.430	0.495	-0.031
miR-1261	0.493	0.480	-0.032	-0.857
miR-1262	0.191	-0.091	0.156	-0.270
miR-1264	0.023	-0.076	0.326	-0.342
miR-1266-5p	0.191	0.263	-0.266	-0.190
miR-1268a	0.153	1.025	-0.353	-0.527
miR-1268b	0.566	-0.485	-0.129	-0.018
miR-1269a	0.763	0.672	-0.421	-0.832
miR-1269b	0.573	0.561	-0.140	-0.828
miR-127-3p	0.468	0.344	-0.359	-0.321
miR-127-5p	0.200	-0.464	0.340	-0.203
miR-1270	0.619	-0.110	0.132	-0.508
miR-1271-3p	0.171	-0.244	0.204	-0.052
miR-1271-5p	0.693	0.018	-0.397	-0.302
miR-1272	0.857	-0.433	0.141	-0.455
miR-1273c	0.383	0.830	-0.347	-0.631
miR-1275	0.178	-0.358	0.350	-0.302
miR-1276	-0.210	-0.035	0.047	0.067
miR-1277-3p	0.266	0.219	-0.184	-0.314
miR-1278	0.222	-0.400	0.122	0.087
miR-1279	0.686	0.445	-0.580	-0.456
miR-128-1-5p	-0.394	-1.065	0.630	0.535
miR-128-2-5p	-0.085	-0.031	0.301	-0.160
miR-128-3p	0.410	-0.388	-0.098	0.052
miR-1281	0.334	0.075	0.099	-0.465
miR-1283	-0.811	-0.626	0.563	0.594
miR-1285-3p	0.526	-0.500	-0.271	0.063
miR-1285-5p	0.115	-0.772	0.329	0.206
miR-1286	0.484	-0.523	0.216	-0.173
miR-1287-3p	0.579	0.640	-0.428	-0.763
miR-1287-5p	0.337	0.903	-0.533	-0.680
miR-1288-3p	0.703	-0.627	0.250	-0.199
miR-1289	0.417	1.212	-0.353	-0.941
miR-129-2-3p	0.525	1.003	-0.588	-0.740
miR-129-5p	0.472	0.309	-0.206	-0.395
miR-1290	-0.615	-0.632	0.771	0.190
miR-1291	0.053	0.000	0.023	-0.123
miR-1293	0.259	0.694	0.003	-0.919
miR-1295a	0.229	-0.445	0.513	-0.311
miR-1296-3p	0.616	-0.045	-0.327	-0.179
miR-1296-5p	0.621	-0.426	-0.076	-0.229
miR-1297	-0.183	-0.720	0.683	0.216
miR-1298-5p	0.509	0.726	-0.497	-0.616
miR-1299	-0.011	-0.477	0.418	-0.147
miR-1301-3p	0.079	-0.263	0.193	-0.064
miR-1302	0.313	0.179	-0.129	-0.321
miR-1303	0.195	-0.069	0.161	-0.326
miR-1304-3p	0.451	0.575	-0.165	-0.746
miR-1304-5p	0.389	0.886	-0.305	-0.766
miR-1305	0.204	0.107	0.251	-0.531
miR-1306-3p	0.335	-0.809	-0.003	0.292
miR-1306-5p	0.237	-0.577	0.250	0.007
miR-1307-3p	0.340	0.847	-0.363	-0.679
miR-1307-5p	-0.684	-0.153	0.393	0.248
miR-130a-3p	-0.803	-0.930	0.835	0.610
miR-130b-3p	0.230	-0.073	-0.034	-0.217
miR-132-3p	-0.380	-0.994	0.502	0.672
miR-1322	0.428	-0.323	-0.155	-0.070
miR-1323	0.342	-0.217	-0.178	-0.067
miR-133a-3p	0.293	-0.554	0.167	0.115
miR-133a-5p	0.361	-0.521	0.516	-0.250
miR-133b	0.243	-0.039	0.041	-0.268
miR-134-3p	0.123	-0.309	0.268	-0.169
miR-134-5p+hsa-miR-6728-5p	-0.413	-0.051	0.214	0.105
miR-135a-5p	0.488	-0.435	0.102	-0.254
miR-135b-5p	0.355	0.919	-0.544	-0.530
miR-136-5p	0.486	-0.042	0.098	-0.457
miR-137	0.520	-0.755	0.327	-0.057
miR-138-5p	0.147	0.653	0.229	-0.663
miR-139-3p	0.655	0.780	-0.802	-0.569
miR-139-5p	0.787	0.706	-0.351	-0.841
miR-140-3p	-0.142	0.454	0.058	-0.496
miR-140-5p	0.442	0.809	-0.228	-0.782
miR-141-3p	0.056	0.485	0.130	-0.719
miR-142-3p	-0.942	-0.599	0.527	0.770
miR-142-5p	0.614	0.382	-0.205	-0.502
miR-143-3p	-0.248	-0.637	0.767	0.001
miR-144-3p	-0.598	-0.910	0.719	0.535
miR-145-5p	-0.070	-0.649	0.449	0.129
miR-1469	0.757	0.033	0.199	-0.807
miR-146a-5p	-0.488	-0.827	0.619	0.472
miR-146b-3p	0.336	-0.253	0.403	-0.349
miR-146b-5p	-0.450	-0.192	0.688	-0.078
miR-147a	0.462	0.615	0.012	-0.904
miR-147b	0.024	-0.774	0.499	0.148
miR-148a-3p	-0.737	-0.501	0.517	0.455
miR-148b-3p	-0.592	-0.929	0.644	0.651
miR-149-5p	0.545	-0.076	0.086	-0.544
miR-150-5p	-0.570	-0.710	0.504	0.566
miR-151a-3p	0.239	-0.033	-0.159	-0.123
miR-151a-5p	-0.381	-0.467	0.386	0.219
miR-151b	0.437	0.130	-0.346	-0.181
miR-152-3p	-0.054	0.293	0.205	-0.469
miR-152-5p	0.658	-0.294	0.475	-0.740
miR-153-3p	0.276	0.537	0.199	-0.674
miR-1537-3p	0.444	-0.725	0.160	0.041
miR-154-5p	0.790	-0.002	-0.317	-0.337
miR-155-5p	-0.584	-0.641	0.737	0.320
miR-15a-5p	-0.914	-0.821	0.795	0.656
miR-15b-5p	-0.922	-0.791	0.813	0.661
miR-16-5p	-0.750	-0.914	0.682	0.671
miR-181a-2-3p	0.335	0.015	0.079	-0.418
miR-181a-3p	0.671	-0.106	0.143	-0.584
miR-181a-5p	-0.476	-0.923	0.673	0.530
miR-181b-2-3p	-0.378	-0.726	0.605	0.337
miR-181b-5p+hsa-miR-181d-5p	0.158	-0.705	0.703	-0.116
miR-181c-5p	0.609	0.088	-0.089	-0.552
miR-181d-3p	0.888	-0.267	0.023	-0.547
miR-182-3p	0.200	0.575	-0.545	-0.349
miR-182-5p	-0.297	0.103	0.661	-0.397
miR-1827	-0.073	0.907	0.120	-0.868
miR-183-5p	-0.121	-0.284	0.200	0.101
miR-184	0.788	-0.491	0.043	-0.365
miR-185-5p	-0.581	-0.960	0.835	0.451
miR-186-5p	-0.184	-0.878	0.635	0.184
miR-187-3p	0.645	0.003	-0.165	-0.338
miR-188-3p	0.622	0.347	-0.187	-0.537
miR-188-5p	-0.038	0.174	0.127	-0.274
miR-18a-5p	-0.204	-1.127	0.430	0.616
miR-18b-5p	0.308	-0.974	0.424	0.201
miR-1908-3p	0.804	-0.304	-0.136	-0.331
miR-1908-5p	0.183	-0.296	0.291	-0.098
miR-1909-3p	0.312	0.494	-0.403	-0.295
miR-190a-3p	-0.689	0.420	0.075	0.009
miR-190a-5p	0.261	0.876	-0.326	-0.770
miR-190b	-0.204	1.172	-0.504	-0.386
miR-191-5p	-0.843	-0.548	0.537	0.632
miR-1910-3p	0.579	0.467	-0.619	-0.311
miR-1910-5p	-0.489	-0.445	0.399	0.219
miR-1915-3p	0.706	0.239	-0.376	-0.375
miR-192-5p	-0.194	-0.469	0.610	-0.127
miR-193a-3p	0.300	-0.574	0.057	-0.085
miR-193a-5p+hsa-miR-193b-5p	0.414	-0.692	0.223	-0.024
miR-193b-3p	0.199	-0.931	0.809	-0.232
miR-194-5p	0.400	-1.095	0.213	0.270
miR-195-5p	0.320	-0.423	0.223	-0.156
miR-196a-3p	0.267	1.132	-0.476	-0.755
miR-196a-5p	0.290	-0.647	0.420	-0.230
miR-196b-5p	0.630	-0.087	0.067	-0.497
miR-197-3p	-0.140	-1.248	1.066	0.230
miR-197-5p	0.741	0.261	-0.378	-0.496
miR-1972	-0.446	0.312	0.436	-0.396
miR-1973	0.317	-0.672	0.521	-0.147
miR-1976	-0.716	-0.898	0.626	0.707
miR-198	0.371	0.029	-0.156	-0.240
miR-199a-3p+hsa-miR-199b-3p	-0.758	-0.917	0.572	0.820
miR-199a-5p	0.093	-1.395	0.841	0.248
miR-199b-5p	0.147	-0.080	-0.194	0.122
miR-19a-3p	-0.629	-0.827	0.784	0.377
miR-19b-3p	-0.738	-0.782	0.654	0.554
miR-200a-3p	0.564	0.503	-0.368	-0.563
miR-200b-3p	0.256	-0.152	0.062	-0.232
miR-200c-3p	0.492	0.789	-0.171	-0.869
miR-202-3p	0.141	0.076	0.566	-0.639
miR-203a-3p	0.352	0.296	-0.177	-0.494
miR-203a-5p	0.348	0.368	-0.399	-0.336
miR-204-5p	0.101	-0.785	0.667	-0.074
miR-205-5p	0.475	-0.260	-0.294	-0.012
miR-2053	0.734	0.769	-0.473	-0.875
miR-206	-0.801	-0.377	0.423	0.506
miR-208a-3p	0.585	0.285	-0.276	-0.568
miR-208b-3p	0.200	-0.937	0.516	0.121
miR-208b-5p	0.542	0.133	0.072	-0.706
miR-20a-5p+hsa-miR-20b-5p	-0.833	-0.729	0.758	0.509
miR-21-5p	-0.748	-0.956	0.803	0.624
miR-210-3p	0.592	0.260	-0.003	-0.799
miR-210-5p	0.688	0.546	-0.208	-0.743
miR-211-3p	0.284	-0.873	0.496	-0.005
miR-211-5p	0.162	-0.063	-0.111	0.019
miR-2110	0.699	-0.307	0.156	-0.418
miR-2113	0.818	0.436	-0.398	-0.610
miR-2116-5p	0.300	-0.158	0.310	-0.243
miR-2117	-0.267	-0.731	0.969	-0.037
miR-212-3p	0.139	0.444	0.134	-0.685
miR-214-3p	0.373	0.641	-0.334	-0.521
miR-215-5p	0.391	1.162	-0.496	-0.895
miR-216a-5p	0.767	0.642	-0.675	-0.645
miR-216b-5p	0.078	0.474	-0.135	-0.428
miR-217	0.634	0.322	-0.497	-0.450
miR-218-5p	-0.187	-0.831	0.721	0.194
miR-219a-1-3p	0.182	-0.716	0.471	-0.142
miR-219a-2-3p	0.508	0.049	-0.408	-0.133
miR-219a-5p	-0.339	-0.765	0.706	0.080
miR-219b-3p	-0.121	0.121	-0.046	-0.142
miR-22-3p	-0.834	-0.832	0.865	0.511
miR-221-3p	-0.693	-0.751	0.643	0.567
miR-221-5p	0.172	-0.312	0.020	0.022
miR-222-3p	-0.263	-1.261	0.889	0.417
miR-223-3p	-0.703	-0.864	0.598	0.703
miR-224-5p	-0.249	-0.232	0.360	0.080
miR-2278	0.025	-0.109	0.140	-0.098
miR-23a-3p	-0.778	-0.837	0.701	0.639
miR-23b-3p	0.242	-0.187	0.077	-0.129
miR-23c	0.582	-0.325	-0.011	-0.216
miR-24-3p	-0.325	-0.399	0.667	-0.001
miR-25-3p	-0.889	-0.722	0.649	0.640
miR-25-5p	0.634	0.615	-0.480	-0.577
miR-2682-5p	0.664	0.484	-0.195	-0.902
miR-26a-5p	-0.439	-1.200	0.974	0.518
miR-26b-5p	-0.842	-0.938	0.903	0.615
miR-27a-3p	0.164	-0.606	0.275	0.125
miR-27b-3p	-0.519	-1.005	0.870	0.496
miR-28-3p	0.215	-0.434	0.389	-0.100
miR-28-5p	0.833	-0.273	0.191	-0.475
miR-296-3p	-0.196	-0.278	0.174	0.182
miR-296-5p	0.284	-0.553	0.155	-0.060
miR-297	0.670	0.156	-0.241	-0.307
miR-298	0.330	-0.496	0.033	-0.005
miR-299-3p	-0.357	-0.205	0.307	0.049
miR-299-5p	0.115	-0.985	-0.176	0.731
miR-29a-3p	-0.422	-0.299	0.494	0.001
miR-29b-3p	-0.641	-0.744	0.589	0.566
miR-29c-3p	-0.762	-0.152	0.728	0.057
miR-300	0.689	-0.131	-0.124	-0.329
miR-301a-3p	-0.361	-0.831	0.326	0.555
miR-301a-5p	0.492	-0.175	0.032	-0.303
miR-301b-3p	-0.240	-0.892	0.546	0.348
miR-301b-5p	0.385	-0.166	-0.079	-0.188
miR-302a-3p	0.858	0.086	-0.452	-0.381
miR-302a-5p	-0.171	-0.287	0.460	-0.101
miR-302b-3p	-0.309	0.442	-0.133	-0.208
miR-302c-3p	0.300	-0.217	-0.025	-0.205
miR-302d-3p	-0.870	-0.413	0.545	0.433
miR-302e	-0.045	-0.250	0.207	-0.023
miR-302f	-0.059	0.688	-0.205	-0.385
miR-3065-3p	0.723	-0.113	-0.543	-0.120
miR-3065-5p	0.315	-0.136	0.480	-0.694
miR-3074-3p	0.404	0.465	-0.118	-0.491
miR-30a-3p	0.461	-0.488	0.365	-0.402
miR-30a-5p	-0.144	-0.776	0.919	-0.056
miR-30b-5p	-0.089	0.232	0.659	-0.528
miR-30c-5p	-0.165	0.364	0.238	-0.404
miR-30d-5p	-0.721	-0.943	0.964	0.433
miR-30e-3p	0.508	-0.182	-0.067	-0.199
miR-30e-5p	-0.502	-0.930	0.800	0.387
miR-31-5p	0.711	0.520	-0.626	-0.353
miR-3127-5p	0.241	-1.012	0.270	0.406
miR-3130-3p	0.512	0.319	-0.027	-0.694
miR-3131	0.554	0.270	0.031	-0.580
miR-3136-5p	-0.383	-0.890	0.567	0.339
miR-3140-3p	0.573	0.401	-0.591	-0.373
miR-3140-5p	-0.098	-0.131	0.422	-0.113
miR-3144-3p	-0.603	-0.197	0.225	0.355
miR-3144-5p	0.356	1.028	-0.431	-0.717
miR-3147	0.043	-1.055	0.430	0.372
miR-3150b-3p	0.625	0.311	-0.051	-0.678
miR-3151-5p	0.282	-0.693	0.027	0.203
miR-3158-3p	0.535	0.546	-0.386	-0.560
miR-3161	-0.204	-0.110	0.426	-0.295
miR-3164	0.467	-0.109	0.008	-0.284
miR-3168	0.639	0.700	-0.761	-0.421
miR-3179	-0.050	-0.734	0.283	0.283
miR-3180	0.720	-0.250	-0.101	-0.262
miR-3180-3p	0.784	0.803	-0.365	-0.967
miR-3180-5p	0.584	0.234	-0.124	-0.593
miR-3182	0.584	0.422	-0.192	-0.712
miR-3185	0.591	0.456	-0.297	-0.636
miR-3190-3p	0.811	0.601	-0.262	-0.914
miR-3192-5p	-0.047	-0.444	0.434	0.024
miR-3195	0.720	0.219	-0.201	-0.598
miR-3196	-0.258	-0.569	0.389	0.243
miR-32-5p	-0.096	-0.163	0.361	-0.055
miR-3202	0.668	0.079	0.243	-0.873
miR-320a	0.143	-0.287	0.224	-0.113
miR-320b	-0.065	-0.153	0.252	-0.176
miR-320c	0.600	0.141	0.346	-0.971
miR-320d	0.293	-0.108	0.282	-0.409
miR-320e	-0.611	-0.809	0.584	0.546
miR-323a-3p	-0.087	-0.498	0.392	0.022
miR-323a-5p	0.607	-0.118	-0.419	-0.148
miR-323b-3p	-0.473	-0.050	0.303	0.034
miR-323b-5p	0.216	0.676	-0.457	-0.283
miR-324-3p	0.511	0.066	-0.191	-0.385
miR-324-5p	0.277	0.652	-0.053	-0.707
miR-325	0.132	0.663	0.314	-0.893
miR-326	0.115	0.055	0.194	-0.304
miR-328-3p	-0.075	-0.329	0.235	0.017
miR-328-5p	0.545	0.278	-0.470	-0.365
miR-329-3p	0.579	-0.125	-0.431	-0.056
miR-329-5p	-0.504	0.172	0.052	0.113
miR-330-3p	0.567	-0.051	-0.003	-0.459
miR-330-5p	0.612	0.092	-0.034	-0.587
miR-331-3p	0.738	0.500	-0.709	-0.499
miR-331-5p	0.334	0.393	-0.095	-0.603
miR-335-5p	-0.438	-0.839	0.709	0.375
miR-337-3p	0.106	-0.732	0.544	0.025
miR-337-5p	0.370	0.081	0.013	-0.354
miR-338-5p	0.064	-0.169	0.358	-0.171
miR-339-3p	0.053	0.005	-0.203	0.113
miR-339-5p	-0.156	0.239	-0.009	-0.084
miR-33a-5p	0.182	-1.082	0.576	0.199
miR-33b-5p	-0.350	-0.409	0.254	0.351
miR-340-5p	-0.581	-0.369	0.653	0.188
miR-342-3p	-0.826	-0.713	0.662	0.644
miR-342-5p	0.361	-0.014	0.043	-0.375
miR-345-3p	0.179	0.167	0.013	-0.247
miR-345-5p	0.845	-0.192	-0.091	-0.528
miR-346	0.559	0.015	0.015	-0.550
miR-34a-5p	-0.016	-0.518	0.155	0.199
miR-34b-3p	0.150	0.752	-0.250	-0.587
miR-34c-3p	0.530	0.492	-0.490	-0.361
miR-34c-5p	0.565	-0.344	0.217	-0.295
miR-3605-3p	0.355	0.326	-0.020	-0.399
miR-3605-5p	0.408	-0.509	-0.290	0.201
miR-361-3p	0.885	-0.345	0.034	-0.472
miR-361-5p	-0.460	-0.690	0.747	0.187
miR-3613-3p	0.171	-0.141	-0.196	0.099
miR-3613-5p	0.543	0.231	-0.486	-0.313
miR-3614-3p	-0.047	0.410	0.151	-0.471
miR-3614-5p	0.569	0.092	-0.185	-0.410
miR-3615	-0.503	-0.483	0.471	0.365
miR-362-3p	0.266	0.350	-0.317	-0.348
miR-362-5p	0.628	-0.861	0.137	0.143
miR-363-3p	-0.447	-1.108	0.857	0.535
miR-363-5p	0.101	0.391	0.520	-0.867
miR-365a-3p+hsa-miR-365b-3p	0.161	0.130	0.569	-0.766
miR-365b-5p	0.283	-0.548	0.094	-0.033
miR-367-3p	0.192	-0.326	0.524	-0.400
miR-369-3p	0.168	-0.209	0.081	-0.106
miR-369-5p	0.568	0.397	-0.461	-0.300
miR-3690	0.642	-0.433	0.395	-0.433
miR-370-3p	0.495	-0.100	0.058	-0.333
miR-370-5p	0.255	-0.718	0.187	0.096
miR-371a-5p	-0.251	-0.096	0.535	-0.278
miR-371b-5p	0.529	0.780	-0.558	-0.587
miR-372-3p	0.404	0.577	0.340	-1.113
miR-373-3p	0.508	0.948	-0.603	-0.675
miR-374a-3p	0.420	0.743	-0.208	-0.794
miR-374a-5p	-0.825	-0.606	0.482	0.712
miR-374b-5p	-0.630	-0.600	0.515	0.519
miR-374c-5p	0.063	-0.575	0.429	-0.106
miR-375	0.297	-0.526	0.323	-0.236
miR-376a-2-5p	-0.023	0.127	0.187	-0.392
miR-376a-3p	-0.266	-0.566	0.433	0.270
miR-376b-3p	0.381	0.256	-0.256	-0.234
miR-376c-3p	-0.269	-0.861	0.156	0.673
miR-376c-5p	0.176	-0.142	0.364	-0.374
miR-377-3p	0.034	-1.115	0.511	0.402
miR-378b	0.687	-0.143	-0.004	-0.380
miR-378c	-0.054	-0.801	0.439	0.266
miR-378d	0.356	0.064	-0.017	-0.412
miR-378e	-0.726	-0.886	0.791	0.530
miR-378f	0.776	-0.169	-0.231	-0.294
miR-378g	-0.371	-0.788	1.165	-0.140
miR-378h	-0.820	-0.835	0.859	0.492
miR-378i	-0.469	-0.845	0.779	0.357
miR-379-5p	-0.430	-0.827	0.425	0.522
miR-380-3p	-0.076	0.327	0.166	-0.381
miR-381-3p	-0.201	1.119	-0.197	-0.694
miR-381-5p	0.038	-0.286	0.765	-0.305
miR-382-3p	0.084	-0.365	0.291	-0.093
miR-382-5p	0.132	0.153	-0.703	0.327
miR-383-5p	-0.350	0.132	-0.251	0.318
miR-384	0.395	-0.287	0.095	-0.094
miR-3916	0.156	0.458	-0.088	-0.335
miR-3918	0.459	0.490	-0.162	-0.772
miR-3928-3p	0.571	0.969	-0.599	-0.750
miR-3934-5p	0.772	0.670	-1.030	-0.323
miR-409-3p	0.351	-0.312	-0.070	0.109
miR-409-5p	0.396	-0.285	0.129	-0.351
miR-410-3p	0.531	0.110	-0.565	-0.092
miR-411-5p	-0.512	-1.249	0.758	0.701
miR-412-3p	0.854	0.328	-0.513	-0.525
miR-421	0.618	0.522	-0.361	-0.547
miR-422a	0.266	-0.052	0.228	-0.441
miR-423-3p	0.259	0.732	-0.250	-0.544
miR-423-5p	-0.808	-0.559	0.550	0.507
miR-424-5p	-0.480	0.597	-0.237	-0.082
miR-425-5p	-0.248	-0.909	0.648	0.278
miR-4284	1.082	-0.200	-0.323	-0.461
miR-4286	0.215	-0.536	0.136	0.121
miR-429	0.023	0.138	0.251	-0.410
miR-431-5p	-0.052	-0.326	0.035	0.198
miR-432-5p	-0.261	-0.905	0.276	0.633
miR-433-3p	-0.250	-0.555	0.492	0.169
miR-433-5p	-0.511	0.092	0.047	0.123
miR-4421	0.689	-0.068	-0.176	-0.457
miR-4425	0.565	-0.036	-0.110	-0.353
miR-4431	0.579	0.272	-0.490	-0.344
miR-4435	0.758	-0.452	-0.065	-0.411
miR-4443	-0.322	0.255	0.418	-0.342
miR-4448	0.604	-0.089	0.171	-0.601
miR-4451	0.241	0.286	0.151	-0.523
miR-4454+hsa-miR-7975	-0.533	-0.670	0.503	0.409
miR-4455	-0.778	-0.768	0.714	0.552
miR-4458	-0.245	0.522	0.391	-0.594
miR-4461	0.731	0.171	-0.218	-0.482
miR-448	0.287	-0.475	0.545	-0.128
miR-4485-3p	0.190	-0.046	-0.213	0.031
miR-4488	0.737	-0.675	0.196	-0.206
miR-449a	0.469	0.112	0.171	-0.559
miR-449b-5p	0.356	-0.144	0.200	-0.317
miR-449c-5p	0.326	0.634	-0.257	-0.640
miR-450a-1-3p	-0.085	0.345	0.261	-0.612
miR-450a-2-3p	0.318	-0.369	0.517	-0.468
miR-450a-5p	0.492	0.377	-0.410	-0.408
miR-450b-3p	-0.052	0.371	0.375	-0.608
miR-450b-5p	-0.051	0.233	0.246	-0.418
miR-4516	-0.503	-1.164	0.702	0.644
miR-451a	-0.773	-0.835	0.636	0.674
miR-452-5p	0.442	0.160	0.370	-0.743
miR-4521	-0.361	-0.567	0.386	0.307
miR-4524a-5p	-0.117	0.456	0.082	-0.328
miR-4531	-0.694	0.486	0.440	-0.291
miR-4532	0.248	-0.353	0.850	-0.473
miR-4536-3p	0.234	-0.175	0.432	-0.299
miR-4536-5p	-0.062	-0.082	0.570	-0.470
miR-454-3p	0.443	-0.487	0.625	-0.430
miR-455-3p	0.232	0.149	-0.026	-0.385
miR-455-5p	0.470	0.513	-0.286	-0.530
miR-4647	0.491	0.585	-0.325	-0.578
miR-4707-3p	0.398	-0.528	0.086	-0.028
miR-4707-5p	0.708	0.407	-0.126	-0.739
miR-4741	0.579	0.439	-0.478	-0.310
miR-4755-5p	0.264	0.348	-0.028	-0.420
miR-4787-3p	0.636	-0.003	-0.305	-0.203
miR-4787-5p	-0.252	0.361	-0.250	-0.020
miR-4792	0.548	-0.062	0.110	-0.390
miR-483-3p	-0.015	-0.146	0.613	-0.481
miR-483-5p	0.374	0.035	-0.039	-0.257
miR-484	0.148	-0.513	0.509	-0.336
miR-485-3p	-0.777	-0.127	0.717	0.102
miR-485-5p	0.346	-0.539	0.031	0.066
miR-486-3p	-0.505	-1.034	0.885	0.360
miR-487a-3p	0.632	-0.205	0.199	-0.482
miR-487b-3p	0.151	-0.166	0.250	-0.213
miR-487b-5p	0.396	-0.610	0.193	0.014
miR-488-3p	0.341	0.443	-0.141	-0.542
miR-489-3p	0.726	0.291	0.067	-0.791
miR-490-3p	0.630	0.439	-0.611	-0.346
miR-490-5p	0.462	-0.273	-0.026	-0.295
miR-491-3p	0.754	-0.045	-0.038	-0.627
miR-491-5p	-0.057	-0.652	0.321	0.132
miR-492	0.739	0.272	-0.381	-0.618
miR-493-3p	-0.050	-1.030	0.632	0.301
miR-494-3p	0.500	0.175	-0.540	-0.093
miR-494-5p	0.318	0.607	-0.255	-0.587
miR-495-3p	-0.570	-0.554	0.426	0.448
miR-495-5p	-0.090	-0.438	0.419	0.084
miR-496	-0.461	-0.895	0.768	0.366
miR-497-5p	0.703	-0.458	-0.228	-0.033
miR-498	-0.148	-1.070	0.752	0.270
miR-499a-3p	0.637	0.523	-0.420	-0.692
miR-499a-5p	-0.532	-0.609	0.978	0.057
miR-499b-3p	0.264	-0.383	0.264	-0.124
miR-499b-5p	0.513	-0.042	0.183	-0.658
miR-5001-3p	0.432	0.185	-0.245	-0.354
miR-5001-5p	0.779	-0.109	-0.061	-0.465
miR-500a-5p+hsa-miR-501-5p	-0.109	0.433	0.198	-0.593
miR-501-3p	0.311	-0.023	-0.080	-0.235
miR-5010-3p	-0.169	-0.930	0.412	0.520
miR-5010-5p	0.198	0.061	-0.057	-0.079
miR-502-3p	0.605	-1.113	0.010	0.355
miR-502-5p	-0.177	-0.766	1.120	-0.255
miR-503-3p	0.886	0.208	-0.874	-0.317
miR-503-5p	0.124	0.201	0.447	-0.725
miR-504-3p	-0.384	-0.884	0.550	0.498
miR-504-5p	0.075	0.025	0.303	-0.440
miR-505-3p	0.353	0.287	-0.383	-0.265
miR-506-3p	0.243	-1.020	0.542	0.053
miR-506-5p	-0.812	-0.021	0.369	0.373
miR-507	0.514	0.069	0.053	-0.587
miR-508-3p	0.201	-0.387	0.329	-0.254
miR-508-5p	0.321	-0.764	0.083	0.210
miR-509-3-5p	-0.024	0.243	-0.028	-0.201
miR-509-3p	0.634	0.537	-0.200	-0.728
miR-509-5p	0.307	-0.127	-0.224	-0.122
miR-510-3p	0.238	0.494	0.011	-0.454
miR-510-5p	0.289	0.345	-0.114	-0.153
miR-511-5p	0.305	-0.518	0.227	-0.185
miR-512-3p	0.631	-0.480	0.293	-0.320
miR-512-5p	0.136	-0.121	0.169	-0.188
miR-513a-3p	-0.301	-0.845	0.425	0.482
miR-513a-5p	0.569	0.433	-0.328	-0.534
miR-513b-5p	-0.607	-0.736	0.647	0.422
miR-513c-3p	0.720	0.187	0.185	-1.008
miR-513c-5p	0.834	0.055	-0.378	-0.370
miR-514a-3p	0.291	-0.634	0.250	0.088
miR-514a-5p	-0.659	-0.757	0.620	0.565
miR-514b-3p	0.573	-0.630	0.140	-0.021
miR-514b-5p	0.078	-0.403	0.489	-0.171
miR-515-3p	0.356	0.483	-0.445	-0.413
miR-515-5p	-0.368	-0.705	0.759	0.166
miR-516a-3p+hsa-miR-516b-3p	0.038	0.875	-0.141	-0.550
miR-516a-5p	0.271	0.372	0.103	-0.444
miR-516b-5p	0.682	0.470	-0.315	-0.830
miR-517a-3p	0.052	-1.012	0.619	0.221
miR-517b-3p	0.607	0.128	-0.296	-0.398
miR-517c-3p+hsa-miR-519a-3p	0.421	0.256	0.051	-0.580
miR-518b	0.052	-1.405	0.862	0.380
miR-518c-3p	-0.174	-0.594	0.325	0.148
miR-518d-3p	0.676	0.317	-0.623	-0.376
miR-518e-3p	0.358	-0.602	-0.064	0.198
miR-518f-3p	0.438	0.753	-0.014	-0.945
miR-5196-3p+hsa-miR-6732-3p	-0.249	0.047	0.400	-0.239
miR-5196-5p	0.583	0.788	-0.212	-0.918
miR-519b-3p	-0.236	-0.640	0.685	0.110
miR-519b-5p+hsa-miR-519c-5p+hsa-miR-523-5p+hsa-miR-518e-5p+hsa-miR-522-5p+hsa-miR-519a-5p	0.311	0.158	0.038	-0.554
miR-519c-3p	0.846	-0.659	0.337	-0.416
miR-519d-3p	0.492	0.791	-0.245	-0.841
miR-519e-3p	-0.171	-0.409	0.182	0.232
miR-520a-3p	0.194	-0.224	0.223	-0.225
miR-520a-5p	-0.219	0.796	0.070	-0.582
miR-520b	-0.024	0.135	-0.008	-0.067
miR-520c-3p	0.718	0.597	-0.353	-0.851
miR-520d-3p	0.027	0.532	-0.252	-0.313
miR-520d-5p+hsa-miR-527+hsa-miR-518a-5p	0.012	0.009	0.268	-0.315
miR-520e	0.239	-0.569	0.409	-0.206
miR-520f-3p	-0.600	-1.044	0.774	0.574
miR-520g-3p	-0.093	0.277	0.230	-0.441
miR-520h	-0.208	-1.040	0.744	0.280
miR-521	0.860	0.348	-0.027	-0.911
miR-522-3p	0.101	-0.026	0.190	-0.211
miR-523-3p	0.442	0.242	0.107	-0.625
miR-524-3p	0.563	-0.724	0.031	-0.045
miR-525-3p	0.669	0.396	-0.623	-0.327
miR-525-5p	0.851	0.185	-0.237	-0.630
miR-526a+hsa-miR-518c-5p+hsa-miR-518d-5p	0.396	-0.909	0.408	0.077
miR-526b-5p	0.855	0.331	-0.365	-0.559
miR-532-3p	0.720	-0.209	0.157	-0.528
miR-532-5p	0.538	-0.167	-0.663	0.222
miR-539-3p	0.170	-0.149	0.276	-0.282
miR-539-5p	0.356	0.678	0.084	-0.972
miR-541-3p	0.624	0.731	-0.465	-0.653
miR-542-3p	0.190	-0.095	-0.185	0.003
miR-542-5p	0.464	0.771	-0.317	-0.615
miR-543	0.270	-0.550	0.613	-0.294
miR-544a	-0.121	-0.533	0.482	0.212
miR-545-3p	0.262	0.122	0.269	-0.467
miR-548a-3p	0.605	-0.059	0.077	-0.512
miR-548a-5p	-0.183	-0.101	0.533	-0.229
miR-548aa+hsa-miR-548t-3p	0.571	-0.085	0.765	-1.064
miR-548ad-3p	-0.234	-1.029	0.475	0.558
miR-548ah-5p	0.086	0.714	-0.383	-0.511
miR-548ai+hsa-miR-570-5p	0.365	0.375	-0.201	-0.458
miR-548ak	0.059	0.717	-0.110	-0.527
miR-548al	0.853	0.881	-0.745	-0.727
miR-548ar-3p	0.358	0.353	-0.055	-0.487
miR-548ar-5p	-1.016	-0.559	0.573	0.676
miR-548b-3p	0.453	0.307	-0.026	-0.599
miR-548c-5p+hsa-miR-548o-5p+hsa-miR-548am-5p	0.384	0.381	0.170	-0.780
miR-548d-3p	-0.410	-0.503	1.130	-0.257
miR-548d-5p	0.307	-0.971	0.498	0.135
miR-548e-3p	0.592	0.167	-0.137	-0.604
miR-548e-5p	0.697	-0.794	-0.116	0.092
miR-548g-3p	0.811	-0.067	0.305	-0.824
miR-548h-5p	0.305	0.247	0.438	-0.713
miR-548i	0.290	0.436	0.250	-0.904
miR-548j-3p	-0.272	-0.178	0.536	-0.184
miR-548j-5p	-0.749	-0.203	0.330	0.476
miR-548k	0.574	-0.116	0.302	-0.572
miR-548l	0.333	0.360	-0.095	-0.597
miR-548m	0.677	0.481	-0.553	-0.423
miR-548n	0.144	0.223	0.128	-0.586
miR-548o-3p+hsa-miR-548ah-3p+hsa-miR-548av-3p	0.399	-0.201	0.009	-0.342
miR-548q	-0.317	-0.798	0.783	0.138
miR-548v	-0.148	-0.057	0.746	-0.394
miR-548y	0.538	-0.532	-0.389	0.280
miR-548z+hsa-miR-548h-3p	0.361	-0.724	0.472	-0.125
miR-549a	0.292	-0.136	0.473	-0.579
miR-550a-5p	0.111	0.863	-0.074	-0.678
miR-551a	0.683	0.422	-0.387	-0.509
miR-551b-3p	0.672	0.204	-0.539	-0.301
miR-552-3p	0.361	-0.792	0.707	-0.178
miR-553	0.438	0.301	0.016	-0.606
miR-554	0.301	0.565	0.005	-0.689
miR-555	-0.065	0.868	0.024	-0.764
miR-556-3p	0.713	-0.251	0.258	-0.800
miR-556-5p	0.034	-0.856	0.926	-0.246
miR-561-3p	0.034	-0.615	0.217	0.294
miR-561-5p	-0.254	-0.621	0.705	0.069
miR-562	0.183	-0.699	0.841	-0.129
miR-563	0.654	0.645	-0.499	-0.566
miR-564	0.325	0.453	-0.099	-0.586
miR-566	0.295	-0.687	0.121	0.174
miR-567	0.407	0.504	0.032	-0.767
miR-568	-0.033	-0.276	0.444	-0.194
miR-570-3p	-0.002	-0.722	1.135	-0.420
miR-571	-0.490	0.245	0.237	-0.049
miR-572	0.329	-0.141	-0.175	-0.016
miR-573	0.043	-0.876	0.703	-0.040
miR-574-3p	-0.447	-0.302	0.521	0.302
miR-574-5p	-0.320	-1.008	0.587	0.501
miR-575	-0.019	0.740	-0.586	-0.132
miR-576-3p	0.616	0.526	-0.041	-0.743
miR-576-5p	0.004	-0.856	0.657	-0.031
miR-577	0.372	-0.401	0.189	-0.215
miR-578	0.215	-0.343	0.307	-0.170
miR-579-3p	-0.729	-0.618	0.753	0.327
miR-579-5p	0.263	0.685	0.011	-0.624
miR-580-3p	0.667	-0.026	0.048	-0.782
miR-582-3p	0.431	0.230	0.190	-0.786
miR-582-5p	0.044	-0.792	0.946	-0.083
miR-584-3p	0.279	0.091	0.098	-0.409
miR-584-5p	-0.148	-0.746	0.671	0.277
miR-585-3p	0.974	-0.138	0.011	-0.732
miR-587	0.451	0.059	0.204	-0.603
miR-589-5p	0.269	0.474	-0.038	-0.549
miR-590-3p	-0.073	-0.686	0.636	0.030
miR-590-5p	-0.557	-0.864	0.938	0.289
miR-591	0.315	0.936	-0.434	-0.655
miR-592	-0.015	1.006	0.089	-0.936
miR-593-3p	0.067	-0.411	0.411	-0.223
miR-595	0.112	0.704	0.179	-0.865
miR-596	-0.196	-0.337	0.316	0.210
miR-597-5p	0.291	-0.741	0.143	0.098
miR-598-3p	0.472	0.312	-0.080	-0.520
miR-599	0.609	-0.017	-0.118	-0.475
miR-600	0.513	-0.307	0.217	-0.427
miR-601	-0.419	-0.248	0.728	-0.018
miR-603	-0.133	0.812	-0.143	-0.534
miR-604	0.709	0.838	-0.689	-0.595
miR-605-5p	0.466	-0.848	0.056	0.195
miR-606	0.094	0.023	0.373	-0.546
miR-607	0.539	-0.741	0.320	-0.081
miR-608	0.634	0.470	-0.436	-0.559
miR-610	-0.170	-0.592	0.455	0.044
miR-612	-0.702	-0.791	0.620	0.585
miR-613	0.280	-0.345	0.346	-0.302
miR-614	0.491	0.124	-0.489	-0.136
miR-615-3p	0.591	0.424	-0.140	-0.667
miR-615-5p	0.433	0.074	0.321	-0.716
miR-616-3p	0.519	0.775	-0.578	-0.624
miR-617	-0.375	-0.232	0.644	-0.092
miR-619-3p	0.185	0.029	-0.082	-0.179
miR-620	0.378	0.868	-0.210	-0.838
miR-624-3p	0.679	-0.275	0.153	-0.349
miR-625-5p	0.087	-0.706	0.385	0.047
miR-626	0.373	0.014	-0.211	-0.153
miR-627-3p	0.837	-0.949	0.396	-0.327
miR-627-5p	-0.098	-0.995	0.397	0.446
miR-628-3p	0.587	0.683	-0.445	-0.678
miR-628-5p	0.737	0.413	-0.328	-0.577
miR-629-5p	0.231	-0.687	0.383	-0.022
miR-630	-0.668	-0.823	0.497	0.636
miR-631	0.299	0.696	-0.509	-0.531
miR-637	0.659	-0.514	0.568	-0.565
miR-638	-0.356	-0.358	0.472	0.146
miR-639	0.449	-0.280	-0.121	0.027
miR-640	-0.278	-0.100	0.148	0.121
miR-641	-0.118	-0.592	0.537	0.114
miR-642a-3p	-0.127	-0.414	0.514	-0.043
miR-642a-5p	0.726	0.170	-0.267	-0.474
miR-643	0.362	-0.704	0.651	-0.250
miR-644a	0.032	0.181	0.300	-0.568
miR-648	0.018	-0.846	0.556	0.194
miR-649	0.070	-0.860	0.339	0.192
miR-650	0.622	-0.139	0.089	-0.548
miR-6503-3p	0.142	0.390	0.505	-0.785
miR-6503-5p	0.411	-0.596	0.088	-0.029
miR-651-3p	-0.029	-0.429	0.523	-0.156
miR-651-5p	0.161	0.440	0.072	-0.633
miR-6511a-3p	0.684	0.709	-0.351	-0.784
miR-6511a-5p	0.176	0.073	-0.236	-0.097
miR-652-3p	0.285	0.124	0.173	-0.498
miR-652-5p	0.629	0.476	-0.227	-0.552
miR-654-3p	0.214	0.045	0.059	-0.398
miR-654-5p	0.399	0.508	-0.309	-0.508
miR-655-3p	0.081	0.062	0.021	-0.056
miR-656-3p	0.475	0.404	-0.342	-0.519
miR-660-3p	-0.360	-0.958	0.584	0.573
miR-660-5p	-0.029	-1.184	0.777	0.228
miR-661	0.270	0.271	0.148	-0.475
miR-663a	0.479	0.575	-0.306	-0.523
miR-664a-3p	0.516	-0.224	0.125	-0.316
miR-664b-3p	0.380	-0.091	0.225	-0.470
miR-664b-5p	0.502	-0.196	-0.568	0.270
miR-665	0.608	0.246	-0.416	-0.383
miR-671-3p	-0.310	-0.659	0.619	0.206
miR-671-5p	0.554	0.647	-0.387	-0.603
miR-6720-3p	0.521	-0.339	0.008	-0.126
miR-6721-5p	0.382	0.593	-0.103	-0.846
miR-6724-5p	0.236	0.970	-0.427	-0.681
miR-675-5p	0.610	0.217	-0.020	-0.580
miR-7-5p	-0.222	-1.101	0.754	0.298
miR-708-5p	0.396	0.671	-0.359	-0.558
miR-744-5p	-0.273	0.369	0.525	-0.545
miR-758-3p+hsa-miR-411-3p	0.214	0.887	-0.284	-0.573
miR-758-5p	0.157	-0.021	-0.234	0.106
miR-760	0.234	-0.416	0.330	-0.187
miR-761	0.585	0.534	-0.564	-0.411
miR-764	0.526	-0.618	0.325	-0.226
miR-765	0.637	0.049	-0.186	-0.407
miR-766-3p	-0.394	-0.089	0.378	0.042
miR-766-5p	0.905	-0.050	-0.176	-0.525
miR-767-3p	-0.481	0.727	-0.101	-0.155
miR-767-5p	0.550	0.341	-0.300	-0.466
miR-769-3p	0.560	-0.048	-0.061	-0.463
miR-769-5p	0.132	-0.570	0.282	0.075
miR-770-5p	0.485	0.750	-0.271	-0.822
miR-802	0.845	-0.126	-0.046	-0.444
miR-873-3p	0.695	1.083	-0.722	-0.852
miR-873-5p	-0.041	-0.562	0.708	-0.216
miR-874-3p	0.525	-0.212	0.326	-0.464
miR-874-5p	0.039	-0.339	0.417	-0.078
miR-875-3p	0.121	-0.044	0.134	-0.216
miR-876-3p	-0.107	-0.192	0.267	-0.157
miR-876-5p	0.464	0.548	-0.424	-0.382
miR-877-5p	-0.008	0.059	-0.034	-0.132
miR-885-3p	0.468	0.253	-0.052	-0.567
miR-885-5p	0.041	-0.203	0.423	-0.339
miR-887-3p	0.305	-0.197	0.340	-0.359
miR-887-5p	0.140	-0.094	-0.060	-0.073
miR-888-5p	-0.356	-0.595	0.799	-0.039
miR-889-3p	0.322	0.442	-0.113	-0.629
miR-890	0.092	0.748	-0.213	-0.436
miR-891a-5p	0.766	-0.079	-0.203	-0.367
miR-891b	0.658	0.743	-0.425	-0.783
miR-892a	0.407	-0.059	0.133	-0.513
miR-892b	0.205	-0.007	0.253	-0.351
miR-9-5p	0.538	0.291	-0.341	-0.427
miR-922	0.853	0.149	-0.308	-0.592
miR-924	0.259	-0.188	0.170	-0.329
miR-92a-1-5p	-0.703	-0.271	0.467	0.261
miR-92a-3p	-0.439	-0.874	0.722	0.351
miR-92b-3p	0.207	0.719	-0.573	-0.272
miR-93-5p	-0.691	-0.821	0.658	0.560
miR-933	0.347	0.707	-0.372	-0.550
miR-934	0.657	0.356	0.267	-0.936
miR-935	0.779	0.296	-0.425	-0.554
miR-936	0.115	-0.682	0.615	-0.006
miR-937-3p	-0.015	-0.197	-0.123	0.172
miR-939-5p	0.476	-0.208	0.243	-0.351
miR-940	0.287	0.273	-0.059	-0.406
miR-941	0.364	0.753	-0.437	-0.590
miR-942-3p	0.423	-0.471	0.230	-0.350
miR-942-5p	0.454	0.114	-0.152	-0.333
miR-944	-0.572	-0.548	0.838	0.138
miR-95-3p	0.447	0.317	0.097	-0.619
miR-96-5p	0.025	0.406	0.003	-0.517
miR-98-3p	0.315	-0.715	0.116	0.187
miR-98-5p	-0.198	-1.110	0.422	0.697
miR-99a-5p	0.020	-0.418	0.240	0.121
miR-99b-5p	0.179	-0.956	0.447	0.288
