## Supplemental Table 7 for "Comprehensive Multi-omics Mapping of Vesicle Cargo from Plasma or Novel Tissue Vesicles Reveals Pathological Changes in Cargo with Patient Age"

Protein	Young TEV	Aged TEV	Young PEV	Aged PEV
P00738	-0.946	-0.262	0.396	0.654
J3QKN0	-0.131	0.954	-0.532	-0.313
A0A3B3ISR2	-0.757	-0.147	0.463	0.315
P01834	-0.769	-0.324	0.542	0.423
P02760	-0.570	-0.391	0.529	0.338
P04792	-0.199	0.717	-0.090	-0.461
Q16563	-0.497	0.307	0.064	0.043
E9PF18	-0.234	0.597	0.122	-0.524
P02511	-0.211	0.735	-0.265	-0.294
B4DPQ0	-0.757	-0.147	0.463	0.315
P0CG48	-0.131	0.954	-0.532	-0.313
P02743	-0.480	-0.038	0.198	0.240
P02787	-0.831	-0.478	0.567	0.603
A0A0D9SFP2	-0.234	0.597	0.122	-0.524
F5GYU3	-0.131	0.954	-0.532	-0.313
Q09666	-0.302	0.527	0.315	-0.591
P15924	-0.151	0.605	-0.263	-0.216
Q86YJ7	-0.556	0.159	0.224	0.080
F5H6Q2	-0.131	0.954	-0.532	-0.313
P35555	-0.180	0.590	-0.284	-0.156
Q9NZJ5	-0.819	-0.096	0.500	0.279
P02790	-0.622	-0.462	0.493	0.487
P08779	-0.649	0.509	-0.053	0.086
B0YIW2	-0.664	-0.521	0.492	0.583
P01011	-0.830	-0.029	0.333	0.387
C9JYN0	-0.497	0.307	0.064	0.043
A0A0A0MSE2	-0.234	0.597	0.122	-0.524
P21796	-0.569	0.268	0.333	-0.127
Q7Z794	-0.188	-0.459	0.174	0.442
Q5VVL7	-0.468	0.618	-0.120	-0.108
F5H2Z3	-0.131	0.954	-0.532	-0.313
C9JFR7	-0.182	0.259	0.457	-0.564
Q5PY61	-0.131	0.954	-0.532	-0.313
P99999	-0.182	0.259	0.457	-0.564
A0A0A0MT69	-0.537	-0.095	0.389	0.154
F5GXK7	-0.131	0.954	-0.532	-0.313
F5H747	-0.131	0.954	-0.532	-0.313
P47985	-0.409	0.269	-0.237	0.309
E9PAV3	0.053	0.665	-0.540	-0.169
P35908	-0.488	0.386	-0.047	0.067
O76041	-0.253	0.238	-0.059	0.032
Q14896	-0.237	0.703	-0.061	-0.444
P32119	-0.456	0.010	0.476	-0.106
P35749	-0.214	0.543	-0.036	-0.329
A0A804HJ50	-0.819	-0.096	0.500	0.279
P02533	-0.642	0.385	0.224	-0.074
P04003	-0.862	-0.334	0.551	0.502
O15230	-0.139	0.573	-0.512	0.055
P81605	-0.322	0.508	-0.042	-0.197
Q96C32	-0.131	0.954	-0.532	-0.313
P06576	-0.048	0.134	0.042	-0.135
P0CG47	-0.131	0.954	-0.532	-0.313
P08590	0.500	0.919	-0.497	-0.838
A8MXZ9	-0.237	0.703	-0.061	-0.444
P48735	0.144	0.705	-0.549	-0.276
Q14624	-0.567	-0.253	0.322	0.403
P46781	-0.323	-0.300	0.525	0.043
P01008	-0.763	-0.294	0.296	0.633
P37802	-0.587	-0.499	0.509	0.480
Q15485	-0.626	-0.307	0.186	0.642
B4DV12	-0.131	0.954	-0.532	-0.313
P01833	-0.431	-0.667	0.514	0.512
J3QT41	-0.951	0.006	0.203	0.583
A0A0A0MQU5	-0.237	0.703	-0.061	-0.444
K7EK07	0.337	0.857	-0.577	-0.560
O75112	-0.012	0.599	0.011	-0.599
Q16836	-0.234	0.597	0.122	-0.524
P29074	-0.951	0.006	0.203	0.583
P12883	-0.068	0.971	-0.412	-0.502
X6RJP6	-0.587	-0.499	0.509	0.480
A0A7P0Z494	-0.468	0.618	-0.120	-0.108
P16284	0.107	0.781	-0.569	-0.302
P02144	0.061	0.878	-0.536	-0.393
P35527	-0.644	0.270	0.145	0.122
P17661	-0.491	0.548	-0.054	-0.084
P01857	-0.656	-0.360	0.394	0.513
P35858	-0.420	-0.394	0.731	0.013
J3QS39	-0.131	0.954	-0.532	-0.313
P13533	-0.191	0.471	-0.353	0.041
P84243	0.337	0.857	-0.577	-0.560
Q07021	-0.103	0.676	-0.126	-0.465
P11142	-0.129	0.982	-0.447	-0.428
A0A6Q8PFK8	-0.199	0.717	-0.090	-0.461
F5H388	-0.131	0.954	-0.532	-0.313
P02656	-0.664	-0.521	0.492	0.583
P35579	-0.571	0.317	0.070	0.089
B0QYF8	0.061	0.878	-0.536	-0.393
P69905	-0.632	0.578	-0.234	0.182
P11182	-0.468	0.618	-0.120	-0.108
P06702	-0.344	-0.190	-0.021	0.497
F5H265	-0.131	0.954	-0.532	-0.313
P02786	-0.821	-0.236	0.700	0.221
Q02252	-0.595	0.368	-0.014	0.142
